## Supplementary material for "Multi-Omic Atlas reveals cytotoxic phenotype and ROS-linked metabolic quiescence as key features of CTL-resistant HIV-infected CD4^+^ T-cells": Table S1

### Sheet: donors.combined2
Donor ID	Sample ID	WNN_clusters	number of cells	added total per condition	% of cluster per condition
	x8882165 NPIM Survivors	0	97	3425	2.76826
	x8882165 NPIM Survivors	1	487		13.8984
	x8882165 NPIM Survivors	2	1509		43.0651
	x8882165 NPIM Survivors	3	343		9.78881
	x8882165 NPIM Survivors	4	183		5.2226
	x8882165 NPIM Survivors	5	132		3.76712
	x8882165 NPIM Survivors	6	35		0.998858
	x8882165 NPIM Survivors	7	157		4.48059
	x8882165 NPIM Survivors	8	311		8.87557
	x8882165 NPIM Survivors	9	89		2.53995
	x8882165 NPIM Survivors	10	18		0.513699
	x8882165 NPIM Survivors	11	64		1.82648
	x8882165 NPIM Bystanders	0	943	4187	22.3672
	x8882165 NPIM Bystanders	1	1451		34.4165
	x8882165 NPIM Bystanders	2	50		1.18596
	x8882165 NPIM Bystanders	3	429		10.1755
	x8882165 NPIM Bystanders	4	27		0.640417
	x8882165 NPIM Bystanders	5	128		3.03605
	x8882165 NPIM Bystanders	6	840		19.9241
	x8882165 NPIM Bystanders	7	133		3.15465
	x8882165 NPIM Bystanders	8	150		3.55787
	x8882165 NPIM Bystanders	9	10		0.237192
	x8882165 NPIM Bystanders	10	21		0.498102
	x8882165 NPIM Bystanders	11	5		0.118596
	WWHB027 NPIM Survivors	0	54	334	16.1677
	WWHB027 NPIM Survivors	1	3		0.898204
	WWHB027 NPIM Survivors	2	110		32.9341
	WWHB027 NPIM Survivors	3	25		7.48503
	WWHB027 NPIM Survivors	4	13		3.89222
	WWHB027 NPIM Survivors	5	23		6.88623
	WWHB027 NPIM Survivors	6	5		1.49701
	WWHB027 NPIM Survivors	7	58		17.3653
	WWHB027 NPIM Survivors	8	3		0.898204
	WWHB027 NPIM Survivors	9	30		8.98204
	WWHB027 NPIM Survivors	10	3		0.898204
	WWHB027 NPIM Survivors	11	7		2.09581
	WWHB027 NPIM Bystanders	0	333	1225	27.1394
	WWHB027 NPIM Bystanders	1	12		0.977995
	WWHB027 NPIM Bystanders	2	297		24.2054
	WWHB027 NPIM Bystanders	3	49		3.99348
	WWHB027 NPIM Bystanders	4	72		5.86797
	WWHB027 NPIM Bystanders	5	68		5.54197
	WWHB027 NPIM Bystanders	6	40		3.25998
	WWHB027 NPIM Bystanders	7	298		24.2869
	WWHB027 NPIM Bystanders	8	8		0.651997
	WWHB027 NPIM Bystanders	9	24		1.95599
	WWHB027 NPIM Bystanders	10	17		1.38549
	WWHB027 NPIM Bystanders	11	7		0.570497
	UMB43 NPIM Survivors	0	4	187	2.12766
	UMB43 NPIM Survivors	1	24		12.766
	UMB43 NPIM Survivors	2	1		0.531915
	UMB43 NPIM Survivors	3	22		11.7021
	UMB43 NPIM Survivors	5	21		11.1702
	UMB43 NPIM Survivors	6	6		3.19149
	UMB43 NPIM Survivors	7	4		2.12766
	UMB43 NPIM Survivors	8	93		49.4681
	UMB43 NPIM Survivors	9	6		3.19149
	UMB43 NPIM Survivors	10	6		3.19149
	UMB43 NPIM Bystanders	0	156	2383	6.51085
	UMB43 NPIM Bystanders	1	511		21.3272
	UMB43 NPIM Bystanders	2	61		2.54591
	UMB43 NPIM Bystanders	3	496		20.7012
	UMB43 NPIM Bystanders	4	7		0.292154
	UMB43 NPIM Bystanders	5	342		14.2738
	UMB43 NPIM Bystanders	6	144		6.01002
	UMB43 NPIM Bystanders	7	111		4.63272
	UMB43 NPIM Bystanders	8	466		19.4491
	UMB43 NPIM Bystanders	9	32		1.33556
	UMB43 NPIM Bystanders	10	50		2.08681
	UMB43 NPIM Bystanders	11	7		0.292154
	RG138 NPIM Survivors	0	420	1951	21.1694
	RG138 NPIM Survivors	1	3		0.15121
	RG138 NPIM Survivors	2	168		8.46774
	RG138 NPIM Survivors	3	197		9.92944
	RG138 NPIM Survivors	4	986		49.6976
	RG138 NPIM Survivors	5	25		1.26008
	RG138 NPIM Survivors	6	27		1.36089
	RG138 NPIM Survivors	7	54		2.72177
	RG138 NPIM Survivors	8	24		1.20968
	RG138 NPIM Survivors	9	34		1.71371
	RG138 NPIM Survivors	10	10		0.504032
	RG138 NPIM Survivors	11	3		0.15121
	RG138 NPIM Bystanders	0	846	3362	25.0148
	RG138 NPIM Bystanders	1	10		0.295683
	RG138 NPIM Bystanders	2	222		6.56416
	RG138 NPIM Bystanders	3	410		12.123
	RG138 NPIM Bystanders	4	428		12.6552
	RG138 NPIM Bystanders	5	751		22.2058
	RG138 NPIM Bystanders	6	286		8.45653
	RG138 NPIM Bystanders	7	285		8.42697
	RG138 NPIM Bystanders	8	47		1.38971
	RG138 NPIM Bystanders	9	16		0.473093
	RG138 NPIM Bystanders	10	43		1.27144
	RG138 NPIM Bystanders	11	18		0.532229
			17054
