## Supplementary material for "Multi-Omic Atlas reveals cytotoxic phenotype and ROS-linked metabolic quiescence as key features of CTL-resistant HIV-infected CD4^+^ T-cells": Table S3

### Sheet: Cluster9.markers
	p_val	avg_log2FC	pct.1	pct.2	p_val_adj
GNLY	0	8.52709	0.317	0.008	0
CCL3	4.51351e-301	7.88667	0.158	0.002	1.10942e-296
HOPX	4.79112e-274	5.48772	0.287	0.013	1.17766e-269
ATP8B4	3.56904e-241	5.19183	0.264	0.012	8.7727e-237
CRTAM	6.16432e-233	6.22526	0.129	0.002	1.51519e-228
XCL1	4.30703e-219	4.93129	0.446	0.045	1.05867e-214
CCL4	9.67102e-200	8.77284	0.139	0.003	2.37714e-195
IKZF2	2.58635e-199	4.62225	0.244	0.013	6.35725e-195
XCL2	3.29785e-190	6.29051	0.165	0.006	8.10611e-186
CTSW	4.71943e-176	4.25335	0.66	0.137	1.16003e-171
IFNG	7.81918e-172	4.99676	0.149	0.005	1.92195e-167
FCER1G	1.01391e-170	5.44043	0.215	0.012	2.49219e-166
CCL5	2.10523e-150	3.47106	0.752	0.211	5.17467e-146
LINC02446	6.44904e-148	5.42789	0.122	0.004	1.58517e-143
TIGIT	8.23986e-148	5.41534	0.158	0.007	2.02536e-143
LINC01871	5.5796e-143	3.22578	0.465	0.072	1.37147e-138
NKG7	5.54892e-123	4.18647	0.627	0.163	1.36392e-118
AC022075.1	1.08705e-119	4.85831	0.119	0.005	2.67196e-115
KLRB1	1.29473e-118	5.73915	0.132	0.006	3.18245e-114
ENTPD1	2.83375e-102	5.43216	0.122	0.006	6.96536e-98
CSF2	4.98832e-94	3.45546	0.162	0.013	1.22613e-89
TRGC2	4.61438e-89	4.51611	0.106	0.005	1.13421e-84
GZMB	1.0357e-81	2.81182	0.71	0.279	2.54574e-77
TRDC	1.24836e-79	3.65056	0.178	0.019	3.06847e-75
PREX1	2.50144e-63	2.55234	0.31	0.065	6.14853e-59
TMEM273	5.5902e-63	3.2674	0.145	0.016	1.37407e-58
GZMH	5.04062e-57	4.32281	0.125	0.013	1.23898e-52
ADGRG5	2.01354e-55	3.24804	0.165	0.023	4.94927e-51
C12orf75	1.12194e-51	2.36366	0.488	0.182	2.75773e-47
HCST	1.60799e-49	1.35776	0.888	0.632	3.95244e-45
JAKMIP1	1.74094e-49	3.34684	0.129	0.016	4.27922e-45
NCR3	2.90076e-49	2.29508	0.449	0.156	7.13007e-45
CD84	2.38265e-46	3.55775	0.125	0.016	5.85655e-42
RTKN2	1.19507e-43	2.47097	0.267	0.066	2.93748e-39
PRF1	1.32843e-43	2.10524	0.525	0.228	3.26528e-39
IL32	1.67712e-38	0.902462	0.983	0.977	4.12236e-34
CST7	3.95978e-37	2.28737	0.347	0.118	9.73314e-33
KRT7	4.39844e-37	2.20981	0.333	0.11	1.08114e-32
CD52	6.85272e-37	0.913254	0.934	0.855	1.6844e-32
SH3BGRL3	3.95906e-34	0.698621	0.993	0.967	9.73138e-30
AOAH	2.59044e-33	3.14539	0.201	0.05	6.36729e-29
HLA-DQA1	4.97209e-33	3.58113	0.119	0.019	1.22214e-28
CYBA	9.31163e-33	0.826808	0.931	0.825	2.2888e-28
CDKN2A	9.54882e-33	1.36492	0.591	0.305	2.3471e-28
LST1	5.46275e-31	1.9969	0.439	0.205	1.34274e-26
LGALS1	7.33765e-31	1.09105	0.927	0.812	1.80359e-26
TRDV1	3.14032e-30	3.66032	0.102	0.016	7.7189e-26
CFL1	1.3537e-28	0.619953	0.974	0.91	3.32739e-24
HPGD	3.20603e-28	2.89266	0.116	0.021	7.88043e-24
CXCR6	4.48873e-28	2.98044	0.102	0.017	1.10333e-23
FAM3C	9.99885e-28	2.44194	0.224	0.067	2.45772e-23
CCND2	4.05633e-27	1.06703	0.746	0.521	9.97045e-23
S100A4	1.92921e-26	1.11874	0.855	0.707	4.74199e-22
TNFRSF9	2.36993e-25	2.61744	0.228	0.073	5.82529e-21
MZB1	1.20823e-24	2.42766	0.106	0.02	2.96983e-20
ZBTB32	3.1557e-24	2.38595	0.135	0.031	7.75672e-20
PFN1	8.89483e-24	0.506243	0.993	0.978	2.18635e-19
NCALD	1.1059e-23	2.23523	0.168	0.045	2.71831e-19
MYL6	1.30537e-23	0.534172	0.98	0.957	3.20861e-19
CALM1	4.95081e-23	0.650696	0.921	0.844	1.21691e-18
ACTG1	6.89777e-23	0.609017	0.96	0.911	1.69547e-18
PLA2G16	8.33692e-23	2.56086	0.129	0.03	2.04922e-18
CTSC	1.05082e-21	1.18933	0.624	0.416	2.58292e-17
ACTB	3.43253e-20	0.463627	0.997	0.992	8.43715e-16
LTB	3.90624e-20	0.823877	0.97	0.946	9.60154e-16
TNFRSF18	1.23002e-19	1.05757	0.65	0.434	3.02339e-15
MMP25	2.25046e-19	1.97724	0.191	0.064	5.53163e-15
ID2	3.23944e-19	1.40108	0.399	0.202	7.96253e-15
TNFSF10	4.92883e-18	0.86344	0.802	0.688	1.21151e-13
MATK	8.4358e-18	2.44466	0.188	0.066	2.07352e-13
CORO1A	2.96882e-17	0.663231	0.875	0.806	7.29736e-13
CD70	4.04141e-17	1.54471	0.32	0.15	9.93378e-13
TOX	8.51933e-17	1.66947	0.191	0.069	2.09405e-12
GIMAP7	8.5428e-17	1.03841	0.521	0.324	2.09982e-12
AIF1	1.00526e-16	1.68347	0.281	0.129	2.47093e-12
FABP5	1.34947e-16	2.25269	0.195	0.073	3.31699e-12
ARPC3	4.00664e-16	0.509598	0.898	0.804	9.84833e-12
TNFSF14	5.30467e-16	1.08819	0.333	0.163	1.30389e-11
MYO1F	1.56353e-15	1.38304	0.261	0.115	3.84315e-11
AGTRAP	8.23756e-15	1.54194	0.31	0.156	2.02479e-10
RAMP1	1.75577e-14	2.39715	0.149	0.052	4.31569e-10
PTPN7	1.82738e-14	0.900216	0.581	0.404	4.49169e-10
TPST2	2.07503e-14	1.43113	0.267	0.124	5.10042e-10
CD80	2.19119e-14	2.06801	0.119	0.036	5.38595e-10
LAT2	2.38147e-14	2.13795	0.132	0.042	5.85365e-10
CD82	2.82485e-14	0.816995	0.663	0.52	6.94347e-10
HLA-DRA	4.33395e-14	2.31345	0.172	0.064	1.06528e-09
CLIC1	4.45378e-14	0.410346	0.954	0.912	1.09474e-09
ITGB7	5.63399e-14	0.931248	0.587	0.446	1.38484e-09
DENND6B	6.8862e-14	1.20075	0.284	0.138	1.69263e-09
FKBP11	6.93572e-14	1.40847	0.314	0.162	1.7048e-09
APOBEC3G	1.44436e-13	1.14696	0.482	0.331	3.55024e-09
ZBTB16	1.45078e-13	1.9232	0.109	0.032	3.56601e-09
RIN3	1.90203e-13	1.42561	0.317	0.173	4.6752e-09
GYG1	1.91343e-13	1.26381	0.287	0.143	4.70322e-09
ARL6IP5	2.40989e-13	0.589824	0.825	0.709	5.92351e-09
LIMD2	2.81652e-13	0.647167	0.766	0.656	6.923e-09
IL9R	2.85767e-13	1.62422	0.201	0.085	7.02416e-09
ANKRD28	3.48851e-13	1.50495	0.254	0.123	8.57477e-09
AL606807.1	3.95934e-13	1.32168	0.261	0.124	9.73207e-09
FAM129A	5.38864e-13	1.1936	0.396	0.234	1.32453e-08
HLA-DPB1	7.13362e-13	2.23066	0.162	0.063	1.75344e-08
CD48	8.0049e-13	0.808915	0.663	0.544	1.9676e-08
ITGB2	9.87934e-13	0.930797	0.568	0.418	2.42834e-08
HLA-DRB1	1.06939e-12	1.96928	0.33	0.181	2.62856e-08
SLAMF7	1.30443e-12	1.1951	0.281	0.143	3.20628e-08
SLC4A7	1.35772e-12	1.4445	0.162	0.062	3.33728e-08
PYCARD	1.37635e-12	0.817082	0.558	0.398	3.38306e-08
IFITM2	2.28732e-12	0.525283	0.931	0.838	5.62224e-08
MIB1	3.31576e-12	1.36778	0.261	0.132	8.15015e-08
MYL12A	3.76462e-12	0.357537	0.944	0.899	9.25344e-08
C15orf53	4.33868e-12	2.59343	0.158	0.063	1.06645e-07
SEC61B	5.92344e-12	0.531668	0.805	0.739	1.45598e-07
HDGFL3	6.62552e-12	0.968621	0.32	0.174	1.62855e-07
CXCR3	8.53012e-12	1.08774	0.389	0.236	2.0967e-07
LMO4	1.03046e-11	1.39101	0.234	0.111	2.53288e-07
RBPJ	1.20026e-11	0.951224	0.554	0.417	2.95024e-07
MCTP2	1.43424e-11	1.87231	0.132	0.048	3.52537e-07
TRG-AS1	1.44937e-11	1.79637	0.162	0.065	3.56254e-07
SPAG1	1.48302e-11	1.67564	0.139	0.052	3.64526e-07
LAG3	1.7517e-11	2.19521	0.155	0.062	4.30567e-07
PPIA	2.10591e-11	0.289113	0.97	0.952	5.17632e-07
CMTM6	2.17141e-11	0.946025	0.498	0.339	5.33732e-07
PDIA6	2.79621e-11	0.864268	0.531	0.383	6.87309e-07
CHST11	2.85961e-11	1.049	0.403	0.255	7.02892e-07
SLC9A3R1	3.09792e-11	0.902805	0.515	0.377	7.61468e-07
ALOX5AP	3.68169e-11	0.942873	0.677	0.536	9.04959e-07
BST2	3.73847e-11	0.526266	0.812	0.685	9.18916e-07
AHI1	4.40645e-11	1.19664	0.36	0.216	1.08311e-06
SLC27A2	6.5124e-11	1.99041	0.106	0.035	1.60075e-06
ANP32A	7.3418e-11	0.654186	0.653	0.527	1.80461e-06
DHRS7	8.22693e-11	0.840075	0.548	0.392	2.02218e-06
SSR4	9.60476e-11	0.504834	0.835	0.724	2.36085e-06
TNFRSF1B	9.74889e-11	0.932766	0.479	0.332	2.39628e-06
PYHIN1	1.02369e-10	1.74447	0.178	0.079	2.51622e-06
STOM	1.24954e-10	1.3936	0.155	0.063	3.07137e-06
PECAM1	1.54072e-10	1.38774	0.211	0.102	3.7871e-06
MYO1E	1.95887e-10	1.32406	0.182	0.082	4.81489e-06
RNF213	2.36687e-10	0.703271	0.673	0.561	5.81777e-06
SNRPD3	3.3192e-10	0.681399	0.634	0.514	8.15861e-06
COX5A	4.36122e-10	0.40566	0.835	0.712	1.07199e-05
CD63	4.53086e-10	0.92208	0.545	0.418	1.11368e-05
ARPC2	4.91776e-10	0.366938	0.901	0.852	1.20879e-05
DOCK8	5.75416e-10	0.766217	0.63	0.499	1.41437e-05
SPCS3	6.27702e-10	0.836235	0.432	0.29	1.54289e-05
ITGA1	1.03577e-09	2.24143	0.122	0.047	2.54591e-05
PPIB	1.065e-09	0.452029	0.855	0.78	2.61777e-05
TRPV2	1.66094e-09	1.0707	0.297	0.175	4.08258e-05
ASB2	1.69357e-09	1.22813	0.251	0.138	4.1628e-05
PPP1R18	1.74062e-09	0.708177	0.564	0.43	4.27845e-05
MFSD10	1.76963e-09	1.06158	0.343	0.213	4.34976e-05
PRELID1	2.20533e-09	0.506414	0.713	0.598	5.42071e-05
FURIN	2.38181e-09	1.13048	0.304	0.181	5.85449e-05
BAX	2.70678e-09	0.503506	0.772	0.667	6.65328e-05
SKAP2	3.66688e-09	1.19308	0.119	0.046	9.01319e-05
SEL1L3	4.15597e-09	1.57063	0.172	0.08	0.000102154
MLEC	4.30169e-09	0.748369	0.406	0.266	0.000105736
HSP90AB1	5.09219e-09	0.465814	0.898	0.866	0.000125166
TLN1	5.13246e-09	0.686949	0.624	0.501	0.000126156
CCDC85B	6.13788e-09	0.644467	0.584	0.464	0.000150869
YWHAB	7.04619e-09	0.394428	0.858	0.769	0.000173195
ARPC5L	7.28569e-09	0.509712	0.634	0.494	0.000179082
MYDGF	8.40704e-09	0.62056	0.535	0.396	0.000206645
TPM3	9.44413e-09	0.368262	0.861	0.79	0.000232137
GNPTAB	9.5354e-09	0.95727	0.383	0.254	0.00023438
ATP5MC3	1.04295e-08	0.461331	0.845	0.755	0.000256358
COX10	1.05508e-08	1.44898	0.162	0.076	0.000259338
CD226	1.18591e-08	1.39553	0.257	0.149	0.000291497
KDM5B	1.25306e-08	0.792656	0.38	0.247	0.000308001
VAMP8	1.29373e-08	0.451485	0.7	0.578	0.000317999
AGK	1.62026e-08	1.10656	0.241	0.134	0.000398261
SPN	1.88709e-08	0.862815	0.416	0.294	0.000463846
NDUFV2	2.20849e-08	0.427546	0.713	0.601	0.000542847
2024-09-11	2.27601e-08	1.25828	0.228	0.125	0.000559444
RAC2	2.41328e-08	0.326584	0.947	0.894	0.000593183
ITGAL	3.02439e-08	0.683265	0.531	0.416	0.000743396
GNAI2	3.56064e-08	0.607251	0.587	0.484	0.000875206
HLA-A	3.66776e-08	0.260653	1	0.996	0.000901535
ARHGDIB	3.88188e-08	0.371574	0.917	0.807	0.000954166
KIF3A	4.60523e-08	0.991006	0.267	0.155	0.00113196
SELENOW	4.70046e-08	0.577885	0.455	0.317	0.00115537
TDG	5.04583e-08	0.752781	0.396	0.272	0.00124027
IFITM3	6.66001e-08	0.487748	0.812	0.734	0.00163703
NELL2	6.78429e-08	0.891555	0.31	0.197	0.00166758
CBLB	6.79958e-08	0.644693	0.498	0.37	0.00167134
GIMAP6	7.19466e-08	0.959541	0.162	0.077	0.00176845
LAMTOR1	7.41859e-08	0.641247	0.485	0.357	0.00182349
UFC1	7.75985e-08	0.54363	0.624	0.512	0.00190737
PA2G4	8.12797e-08	0.502173	0.69	0.599	0.00199786
GSTO1	8.32641e-08	0.608206	0.482	0.361	0.00204663
C19orf53	8.87885e-08	0.471436	0.805	0.721	0.00218242
RPS26	9.56742e-08	0.22659	0.98	0.98	0.00235167
NPM1	1.05125e-07	0.388028	0.868	0.844	0.00258398
NUDT22	1.06537e-07	0.675021	0.353	0.229	0.00261868
IQGAP2	1.08596e-07	0.850416	0.432	0.308	0.00266928
HDDC2	1.23007e-07	0.893806	0.297	0.182	0.00302351
SAMD3	1.27659e-07	1.83289	0.129	0.058	0.00313786
OSTF1	1.36771e-07	0.712431	0.498	0.383	0.00336183
PRKCH	1.42252e-07	0.842192	0.475	0.363	0.00349656
VASP	1.47578e-07	0.676491	0.521	0.417	0.00362746
PTTG1	1.57589e-07	0.509657	0.396	0.257	0.00387353
SLC35B1	2.43102e-07	1.00917	0.238	0.136	0.00597544
CAAP1	2.5908e-07	0.935981	0.234	0.134	0.00636819
PRKX	2.77109e-07	0.658551	0.465	0.35	0.00681134
CDC42EP3	2.9817e-07	1.00835	0.191	0.102	0.00732901
TEX30	3.05732e-07	1.04152	0.251	0.148	0.0075149
TMEM167A	3.14868e-07	0.738116	0.383	0.264	0.00773946
LAIR1	3.25406e-07	0.969754	0.277	0.175	0.00799848
FLNA	3.40722e-07	1.00464	0.455	0.363	0.00837495
CD99	3.42375e-07	0.378719	0.805	0.728	0.00841557
TXN	3.42997e-07	0.343215	0.795	0.713	0.00843088
TXNIP	3.54396e-07	0.711919	0.409	0.282	0.00871105
PPP1R16B	4.09771e-07	0.770934	0.327	0.211	0.0100722
DYNLL1	4.51592e-07	0.412257	0.729	0.622	0.0111001
PNP	4.86828e-07	0.740977	0.376	0.258	0.0119662
SLF1	4.93985e-07	1.5211	0.125	0.057	0.0121422
ATF4	5.05204e-07	0.615227	0.455	0.338	0.0124179
SNX10	5.10662e-07	0.738287	0.366	0.254	0.0125521
ANXA2	5.32912e-07	0.495714	0.65	0.524	0.013099
MFNG	5.4668e-07	0.632165	0.34	0.226	0.0134374
RRP7A	5.8269e-07	0.779231	0.37	0.257	0.0143225
TMED9	7.15337e-07	0.607002	0.528	0.414	0.017583
PRRC2C	7.17487e-07	0.339303	0.789	0.728	0.0176358
GIMAP4	7.17501e-07	0.71156	0.36	0.245	0.0176362
HLA-DPA1	7.55455e-07	1.8927	0.201	0.118	0.0185691
ITM2B	7.85602e-07	0.31956	0.868	0.775	0.0193101
OAZ1	8.38444e-07	0.291221	0.901	0.851	0.0206089
HLA-DRB5	8.83197e-07	1.67521	0.191	0.107	0.021709
ABI3	8.83247e-07	0.92093	0.3	0.198	0.0217102
PSMB5	9.34933e-07	0.582555	0.426	0.297	0.0229806
ZFAS1	9.53207e-07	0.506878	0.673	0.571	0.0234298
PSMB2	9.7704e-07	0.35382	0.63	0.492	0.0240156
SRI	1.07995e-06	0.511377	0.571	0.469	0.0265451
ERN1	1.08431e-06	1.30579	0.145	0.072	0.0266524
ATP5MC2	1.09094e-06	0.312193	0.888	0.836	0.0268152
RNF167	1.11955e-06	0.553553	0.488	0.378	0.0275186
PPP1CA	1.14194e-06	0.367625	0.729	0.663	0.0280689
SYT11	1.16509e-06	1.15289	0.152	0.077	0.0286379
NOC3L	1.17251e-06	0.908338	0.234	0.139	0.0288203
THEMIS	1.32239e-06	0.726281	0.475	0.373	0.0325044
RAC1	1.32437e-06	0.40926	0.703	0.588	0.032553
TMEM223	1.42477e-06	0.548248	0.211	0.119	0.0350209
CASK	1.64904e-06	0.765681	0.323	0.216	0.0405333
TCEA1	1.75406e-06	0.425119	0.65	0.531	0.0431149
CCDC6	1.78659e-06	0.972771	0.224	0.134	0.0439144
SLAMF1	1.82358e-06	0.62954	0.37	0.258	0.0448236
SELPLG	1.8494e-06	0.72544	0.512	0.42	0.0454583
LY6E	1.97884e-06	0.278707	0.944	0.886	0.0486399
